# Rv3839-Rv3840 links the endogenous heme biosynthesis pathway with *Mycobacterium tuberculosis* adaptation to nitric oxide and iron limitation stress

**DOI:** 10.64898/2026.02.17.706279

**Authors:** Natalia F. Quirk, Kate N. Gregory, Yasu S. Morita, Shumin Tan

**Affiliations:** Department of Molecular Biology and Microbiology, Tufts University School of Medicine, Boston, Massachusetts, USA; Graduate Program in Molecular Microbiology, Graduate School of Biomedical Sciences, Tufts University, Boston, Massachusetts, USA; Department of Microbiology, University of Massachusetts Amherst, Amherst, Massachusetts, USA; Molecular and Cellular Biology Graduate Program, University of Massachusetts Amherst, Amherst, Massachusetts, USA

## Abstract

During infection, *Mycobacterium tuberculosis* (Mtb) encounters multiple environmental stressors, including nitric oxide (NO) and iron limitation, and an ability to mount an integrated response is essential for the bacterium’s adaptation and continued survival. Iron-containing prosthetic groups in key enzymes are critical for Mtb sensing and detoxification of NO, and there is significant overlap between NO- and low iron-responsive genes. However, how Mtb adapts to these two stressors concurrently is largely unknown. Here, we find that exposure to NO globally augments expression of low iron-responsive genes and vice versa, with a two gene operon, *rv3839-rv3840,* among the most highly upregulated. Deletion of *rv3839-rv3840* resulted in increased growth under prolonged iron limitation and early exit of Mtb from an adaptive state of growth arrest induced upon exposure to NO/low iron. Δ*rv3839-rv3840* Mtb exhibited an elongated cell morphology compared to wild type Mtb in NO/low iron conditions, indicating effects of this operon on cell growth and division under stress conditions, with Rv3839 as the key driver of this phenotype. Coproporphyrin III tetramethyl ester (TMC), a modified precursor molecule in the endogenous Mtb heme biosynthesis pathway, was found to accumulate in Δ*rv3839-rv3840* Mtb under iron limiting conditions. Further, intrabacterial heme levels were increased in Δ*rv3839-rv3840* Mtb under NO stress and iron limitation. Together, these findings reveal Rv3839-Rv3840 as proteins involved in the downregulation of heme biosynthesis under NO stress and iron limitation, and highlight the link between Mtb growth control in response to NO/low iron and endogenous heme biosynthesis.

**IMPORTANCE:** Slowed growth is a physiologic adaptation to key environmental cues important for survival of *Mycobacterium tuberculosis* (Mtb) in the host. Nitric oxide (NO) is one such signal, but while regulation of NO response by the DosRS(T) two-component system is well-studied, NO stress also provokes a broad transcriptional response outside of DosRS(T) regulation that overlaps with the transcriptional response to iron limitation. Here, we show that Rv3839-Rv3840 contribute to Mtb maintenance of NO and low iron-induced growth arrest and find that this inability to maintain growth arrest is connected to dysregulation of the endogenous heme biosynthetic pathway. Little is known about regulation of endogenous heme biosynthesis in Mtb and its role in Mtb survival under stress conditions, and our results reveal a previously unknown interplay between NO and iron limitation response regulation and heme homeostasis.
