## Supplementary material for "Rv3839-Rv3840 links the endogenous heme biosynthesis pathway with *Mycobacterium tuberculosis* adaptation to nitric oxide and iron limitation stress": Table S1

### Sheet: Sheet 1
Table S1. Comparison of effect of iron limitation on genes differentially expressed ≥1 log2-fold in NO conditions in WT Mtb (4 hour exposure).
CDC1551 Gene Number	H37Rv Gene Number	Gene Name	Product	Control_1_counts	Control_2_counts	Control_3_counts	NO_1_counts	NO_2_counts	NO_3_counts	NO + low iron_1_counts	NO + low iron_2_counts	NO + low iron_3_counts	NO vs control log2-fold change	NO + low iron vs control log2-fold change	(NO + low iron vs control log2-fold change) - (NO vs control log2-fold change)
MT3947	Rv3839		Conserved hypothetical protein	44.98	46.61	35.18	980.88	713.34	572.01	5207.42	5736.04	5188.29	3.93875	7.47148	3.53273
MT3948	Rv3840		Possible transcriptional regulatory protein	53.27	49.89	38.05	190.58	125.73	142.33	1275.92	1285.33	1302.83	1.7412	5.27219	3.531
MT3389	Rv3290c	lat	Probable L-lysine-epsilon aminotransferase Lat (L-lysine aminotransferase) (lysine 6-aminotransferase)	105.8	107.6	92.16	274.75	223.79	403.07	1767.4	1906.97	3108.49	1.56215	4.91268	3.35053
MT1777				0.4	0.81	0.4	258.03	202.77	285.77	308.25	331.59	521.14	5.89446	8.8004	2.90594
MT0909	Rv0886	fprB	Probable NADPH:adrenodoxin oxidoreductase FprB (adrenodoxin reductase) (AR) (ferredoxin-NADP(+) reductase)	49.08	44.13	31.01	140.49	118.37	114.19	399.27	441.65	509.48	1.6866	3.95568	2.26909
MT3215	Rv3129		Conserved hypothetical protein	12.97	18.81	10.59	818.9	760.46	1098.72	1829.27	2171.84	3042.91	5.59072	7.80416	2.21344
MT3216	Rv3130c	tgs1	Triacylglycerol synthase (diacylglycerol acyltransferase) Tgs1	5.08	5.34	4.08	2491.36	2157.52	3156.62	5140.4	6166.28	7798.82	8.61905	10.7964	2.17738
MT0908	Rv0885		Conserved hypothetical protein	246.61	210.9	142.11	799.3	562.82	508	1968.06	2055.26	1840.27	1.68485	3.81751	2.13267
MT1384	Rv1343c	lprD	Probable conserved lipoprotein LprD	212.04	232.77	191.04	463.84	316.35	440.58	1385.22	1221.52	1386.12	1.03498	3.14898	2.114
MT1387	Rv1345	mbtM	Probable fatty acyl-AMP ligase MbtM	126.39	131.01	88.71	424.02	348.03	334.57	978.19	1102.4	1257.38	1.78309	3.78522	2.00213
MT2092				13.57	7.16	2.39	423.62	336.75	273.1	497.39	480.35	440.67	4.36709	6.26507	1.89799
MT0845	Rv0823c		Possible transcriptional regulatory protein	180.13	182.14	149.79	797.08	611.31	1055.08	1968.5	1949.2	2590.47	2.25995	4.15473	1.89477
MT3134	Rv3049c		Probable monooxygenase	292.87	264.45	194.81	515.92	414.67	564.01	1251.47	1263.47	1783.95	1.12432	3.01624	1.89192
MT1385	Rv1344	mbtL	Acyl carrier protein (ACP) MbtL	103.36	109.48	71.41	535.57	436.33	453.78	1098.03	1266.7	1215.89	2.40816	4.17031	1.76215
MT1861	Rv1813c		Conserved hypothetical protein	53.17	55.29	40.36	1729.02	1176.47	1587	3510.51	3047	3974.87	4.89417	6.63131	1.73714
MT1509	Rv1462		Conserved hypothetical protein	488.68	505.02	321.79	1588.42	1178.57	1340.71	3020.47	3180.71	3985.9	1.7721	3.47267	1.70057
MT1512	Rv1465		Possible nitrogen fixation related protein	227.84	240.02	148.45	748.69	702.92	922.96	1414.52	1892.23	2528.37	2.04407	3.73185	1.68778
MT3212	Rv3127		Conserved protein	15.94	19.26	15.06	1592.13	1174.74	1739.65	2652.52	2838.77	3883.66	6.31769	8.00454	1.68685
MT2089	Rv2030c		Conserved protein	5.66	5.79	3.88	4421.28	2894.01	2978.41	5209.64	4575.25	6530.09	8.86323	10.5072	1.64397
MT2307	Rv2247	accD6	Acetyl/propionyl-CoA carboxylase (beta subunit) AccD6	1341.49	1469.7	1022.28	3402.46	2655.29	3161.17	6469.92	6740.38	8965.37	1.40857	3.0377	1.62914
MT2306	Rv2246	kasB	3-oxoacyl-[acyl-carrier protein] synthase 2 KasB (beta-ketoacyl-ACP synthase) (KAS I)	1362.93	1494.32	913.7	3495.05	2192.77	2186.16	6092.55	5027.33	6175.56	1.15167	2.72927	1.5776
MT3510	Rv3402c		Conserved hypothetical protein	69.01	74.19	56.14	1233.19	910.7	1064.97	2093.66	2122.73	2554.82	4.05478	5.58299	1.52821
MT1388	Rv1346	mbtN	Acyl-CoA dehydrogenase MbtN	125.56	118.88	86.49	464.43	372.07	479.18	884.59	942.98	1055.64	2.11298	3.63826	1.52528
MT1511	Rv1464	csd	Probable cysteine desulfurase Csd	325.1	352.05	231.39	1226.34	828.11	1042.05	2091.13	1934	2679.42	1.88169	3.39512	1.51343
MT2090	Rv2031c	hspX	Heat shock protein HspX (alpha-crystallin homolog) (14 kDa antigen) (HSP16.3)	9.93	9.68	8.56	18694.7	11338.5	13352.9	18005.6	16116.8	18205.3	9.73772	11.2486	1.51091
MT1507	Rv1460		Probable transcriptional regulatory protein	201.02	207.47	150.75	862.5	609.32	660.79	1432.47	1330.51	1763.35	2.01731	3.52334	1.50604
MT1513	Rv1466		Conserved protein	376.85	383.68	252.23	1258.72	1101.96	1408.12	2189.08	2680.34	3268.61	2.0183	3.5136	1.49529
MT1508	Rv1461		Conserved protein	719.47	698.7	439.78	2292.97	1796.91	1930.52	4037.23	4190.95	4521.97	1.82011	3.31055	1.49044
MT1656	Rv1620c	cydC	Probable 'component linked with the assembly of cytochrome' transport transmembrane ATP-binding protein ABC transporter CydC	27.56	26.01	17.94	50.45	36.63	53	90.11	84.31	127.91	1.09021	2.58051	1.4903
MT3510.1				105.32	100.95	103.07	327.09	287.3	469.62	524.94	564.33	979.14	1.72246	3.16751	1.44505
MT1510	Rv1463		Probable conserved ATP-binding protein ABC transporter	551.84	565.7	369.23	1943.65	1367.88	1362.96	2999.45	3083.26	3276.87	1.73905	3.18313	1.44408
MT2691.1	Rv2616		Conserved protein	76.02	86.17	60.03	261.47	172.8	212.32	427.4	363.39	515.32	1.62534	3.05727	1.43192
MT3949	Rv3841	bfrB	Bacterioferritin BfrB	412.43	476.53	269.13	54.45	47.82	73.76	121.57	117.56	172.34	-2.38964	-0.962348	1.42729
MT2305	Rv2245	kasA	3-oxoacyl-[acyl-carrier protein] synthase 1 KasA (beta-ketoacyl-ACP synthase) (KAS I)	2541.56	2773.81	1574.23	6632.01	3896.6	3276.94	9796.85	7398.84	8880.91	1.04963	2.46283	1.4132
MT0846	Rv0824c	desA1	Probable acyl-[acyl-carrier protein] desaturase DesA1 (acyl-[ACP] desaturase) (stearoyl-ACP desaturase) (protein Des)	802.67	846.44	611.86	3550.77	2804.53	4288.31	6657.82	6550.45	7296.85	2.30777	3.6955	1.38773
MT1779	Rv1737c	narK2	Possible nitrate/nitrite transporter NarK2	17.02	15.74	11.46	662.02	572.56	803.63	910.95	986.15	1725.68	5.43425	6.78523	1.35098
MT0303	Rv0290	eccD3	ESX conserved component EccD3. ESX-3 type VII secretion system protein. Probable transmembrane protein.	909.89	980.19	538.28	2252.33	1326.68	1340.49	3071.9	2266.99	3545.91	1.09753	2.39712	1.29959
MT3217	Rv3131		Conserved protein	9.1	8.7	6.72	1816.23	1292.2	1916.02	2187.09	2180.78	3129.41	7.42732	8.71027	1.28294
MT2088	Rv2029c	pfkB	6-phosphofructokinase PfkB (phosphohexokinase) (phosphofructokinase)	10.01	11.13	6.34	805.31	614.99	741.18	1004.95	943.14	1671.46	6.20454	7.47535	1.27081
MT2692	Rv2617c		Probable transmembrane protein	127.1	140.28	92.63	708.02	402.85	488.43	999.78	731.74	967.27	2.16033	3.41868	1.25835
MT2182	Rv2122c	hisE	Phosphoribosyl-AMP pyrophosphatase HisE	51.52	50.33	33.7	100.21	87.71	179.03	150.89	153.48	313.86	1.37755	2.63461	1.25706
MT1776	Rv1735c		Hypothetical membrane protein	8.43	8.57	9.57	41.3	31.4	72.59	47.21	52.71	128.21	2.05503	3.30645	1.25143
MT1781	Rv1739c		Probable sulphate-transport transmembrane protein ABC transporter	16.86	16.63	11.41	423.64	329.22	466.36	615.41	588.28	851.34	4.76386	6.00528	1.24142
MT3511	Rv3403c		Hypothetical protein	100.37	100.94	81.88	439.48	324.54	482.15	619.6	619.68	805.91	2.20182	3.34628	1.14446
MT2707	Rv2631		Conserved hypothetical protein	56.45	58.48	40.27	113.38	101.48	165.06	162.88	183.82	277.67	1.36114	2.49523	1.13409
MT1216				110.51	107.16	79.03	167.74	172.37	347.4	241.99	280.43	573.48	1.18665	2.31793	1.13128
MT2303	Rv2243	fabD	Malonyl CoA-acyl carrier protein transacylase FabD (malonyl CoA:ACPM acyltransferase) (MCT)	1243.39	1443.99	993.54	3864.8	2215.39	1777.16	4758.74	3619.12	3541.73	1.09798	2.2284	1.13042
MT1780	Rv1738		Conserved protein	24.01	27.33	16.96	2710.36	2049.3	3300.61	2916.91	3268.49	4337.32	6.61213	7.73991	1.12778
MT0304	Rv0291	mycP3	Probable membrane-anchored mycosin MycP3 (serine protease) (subtilisin-like protease) (subtilase-like) (mycosin-3)	777.97	897.66	577.71	2190.22	1322.02	1489.96	2840.59	1992.67	3327.66	1.23777	2.36185	1.12408
MT0302	Rv0289	espG3	ESX-3 secretion-associated protein EspG3	1825.52	1941.89	1058.51	4650.82	2610.66	2423.45	5492.88	4248.48	5134.25	1.05767	2.17197	1.11431
MT2087	Rv2028c		Universal stress protein family protein	15.43	17.13	12.36	599.27	503.97	731.28	666.7	755.82	1251.57	5.22895	6.32705	1.0981
MT0087	Rv0080		Conserved hypothetical protein	38.41	33.1	37.86	1845.43	1525.63	1928.84	1981.95	2285.52	2865.9	5.36423	6.46086	1.09663
MT1778	Rv1736c	narX	Probable nitrate reductase NarX	19.74	16.74	14.65	555.7	415.56	594.94	684.75	635.4	988.12	4.87801	5.95796	1.07995
MT2700	Rv2625c		Probable conserved transmembrane alanine and leucine rich protein	20.6	18.22	14.5	1011.48	707.99	758.01	1015.28	1036.41	1328.27	5.40423	6.47461	1.07037
MT2182.1	Rv2123	PPE37	PPE family protein PPE37	77.79	79.74	66.39	355.68	259.36	258.89	374.86	428.97	503.71	1.99286	3.03891	1.04605
MT2052	Rv1996		Universal stress protein family protein	26.44	31.19	23.31	321.12	261.53	403.8	360.01	418.71	656.01	3.55243	4.59798	1.04555
MT0600				7.6	8.74	6.41	1031.49	732.64	670.01	664.71	694.6	584.01	5.73776	6.76267	1.02491
MT2447	Rv2379c	mbtF	Peptide synthetase MbtF (peptide synthase)	75.69	78.25	57.13	570.86	495.06	587.58	704.39	784.88	1097.04	3.08019	4.10424	1.02405
MT0086	Rv0079		Unknown protein	33.8	39.77	22.64	2791.7	2222.28	2349.54	2858.66	3416.77	3769.8	6.1845	7.20376	1.01926
MT2449	Rv2381c	mbtD	Polyketide synthetase MbtD (polyketide synthase)	68.81	70.65	51.15	645.36	558.37	724.44	768.72	899.85	1290.54	3.4251	4.43637	1.01127
MT2448	Rv2380c	mbtE	Peptide synthetase MbtE (peptide synthase)	99.63	106.96	76.47	946.59	731.79	864.6	1099.57	1118.11	1571.82	3.27544	4.23861	0.963169
MT3441	Rv3337, Rv3338			242.98	184.64	162.75	474.21	363.18	380.39	552.96	568.89	653.83	1.1369	2.09497	0.958071
MT2705	Rv2630		Hypothetical protein	33.63	30.45	20.68	245.68	233.75	402.89	268.35	310.79	518.03	3.19197	4.14913	0.957158
MT2704	Rv2629		Conserved protein	92.49	97.19	67.57	853.91	651.12	1096.32	987.58	973.67	1617.74	3.31833	4.27325	0.954923
MT2451	Rv2383c	mbtB	Phenyloxazoline synthase MbtB (phenyloxazoline synthetase)	69.28	68.37	46.87	799.32	558.49	581.9	821.58	790.77	1030.43	3.41427	4.35253	0.938261
MT2701	Rv2626c	hrp1	Hypoxic response protein 1 Hrp1	18.18	22.89	15.65	6247.58	4219.87	4700.29	5251.92	4911.96	5978.98	7.69144	8.61403	0.92259
MT0301	Rv0288	esxH	Low molecular weight protein antigen 7 EsxH (10 kDa antigen) (CFP-7) (protein TB10.4)	3044.39	3316.43	2295.58	9708.06	5373.76	4616.73	9709.7	6813.07	9499.81	1.18802	2.10663	0.918617
MT0088	Rv0081		Probable transcriptional regulatory protein	151.09	156.9	100.24	298.36	290.19	337.08	320.28	414.48	635.26	1.30897	2.22543	0.916455
MT0299	Rv0286	PPE4	PPE family protein PPE4	849.72	903.4	466.76	2236.6	1266.88	1469.11	2480.66	1778.36	2473.09	1.2366	2.14402	0.907415
MT0305	Rv0292			356.58	388.51	266.74	989.54	729.34	748.3	1068.64	972.96	1478.41	1.39946	2.29987	0.900414
MT2695	Rv2620c		Probable conserved transmembrane protein	34.1	31.02	17.02	611.33	485.92	612.15	521.98	672.26	1091.52	4.34482	5.23864	0.893823
MT2450	Rv2382c	mbtC	Polyketide synthetase MbtC (polyketide synthase)	81.11	72.85	54.5	795.25	615.26	839.16	897.09	966.43	1169.98	3.49845	4.36924	0.870795
MT2061	Rv2005c		Universal stress protein family protein	78.71	79.15	41.92	1271.66	1148.21	1452.96	1323.59	1603.68	1940.45	4.25335	5.11573	0.862382
MT2091	Rv2032	acg	Conserved protein Acg	14.5	14.75	10.56	1083.11	694.61	824.1	973.69	881.34	1102.34	5.84922	6.70082	0.851605
MT2446	Rv2378c	mbtG	Lysine-N-oxygenase MbtG (L-lysine 6-monooxygenase) (lysine N6-hydroxylase)	64.84	73.49	47.39	526.82	386.78	483.91	568.44	565.16	750.55	3.00925	3.8519	0.842655
MT0465	Rv0449c		Conserved hypothetical protein	43.65	49.09	35.03	86.08	61.57	99.56	93.74	96.73	145.84	1.05006	1.88648	0.836422
MT0296	Rv0283	eccB3	ESX conserved component EccB3. ESX-3 type VII secretion system protein. Possible membrane protein.	687.99	699.08	493.27	2031.94	1763.4	2038.53	2185.82	2474.47	3423.65	1.77509	2.60178	0.82669
MT2060	Rv2004c		Conserved protein	38.45	43.66	27.14	603.13	508.84	652.72	663.5	677.25	959.37	4.08031	4.89516	0.814848
MT2445.1	Rv2377c	mbtH	Putative conserved protein MbtH	312.67	395.18	265.32	2994.2	1834	1932.14	3003.04	2420.88	2351.02	2.73991	3.51194	0.772031
MT2696	Rv2621c		Possible transcriptional regulatory protein	89.73	92.38	56.89	1558.53	1295.18	1742.22	1415.75	1636.46	2619.71	4.3099	5.03781	0.727903
MT2699	Rv2624c		Universal stress protein family protein	9.59	12.31	8.97	939.68	754.18	803.88	782.91	852.38	983.51	6.15557	6.87989	0.724325
MT0298	Rv0285	PE5	PE family protein PE5	585.48	683	395.66	1822.48	1334.43	1179.92	1774.94	1416.89	2054.21	1.45813	2.18045	0.722323
MT1215	Rv1178		Probable aminotransferase	356.68	354.88	247.11	581.55	573.14	850.53	616.35	773.52	1121.38	1.16311	1.87584	0.712734
MT1571				15.14	19.97	10.72	27.83	26.37	57.17	32.19	37.11	42.91	1.07965	1.7768	0.697149
MT0297	Rv0284	eccC3	ESX conserved component EccC3. ESX-3 type VII secretion system protein. Possible membrane protein.	618.48	640.28	431.33	1833.65	1389.84	1683.93	1869.46	1824.5	2427.96	1.68156	2.37319	0.691626
MT2453	Rv2385	mbtJ	Putative acetyl hydrolase MbtJ	47.09	45.06	31.66	512.67	479.29	744.64	461.22	568.12	860.53	3.723	4.39848	0.675484
MT0466	Rv0450c	mmpL4	Probable conserved transmembrane transport protein MmpL4	408.74	431.77	293.82	973.79	723.13	923.5	995.43	957.68	1240.12	1.35224	2.01149	0.659247
MT0295	Rv0282	eccA3	ESX conserved component EccA3. ESX-3 type VII secretion system protein.	857.88	877.97	590.39	2408.88	1827.38	2374.53	2454.77	2388.01	3143.43	1.64964	2.29766	0.648019
MT3220	Rv3134c		Universal stress protein family protein	60.7	66.59	44.19	1578.65	1326.46	1809.97	1385.61	1624.54	2238.7	4.80291	5.42095	0.618041
MT2693	Rv2618		Conserved hypothetical protein	77.6	80.56	53.89	652.29	469.05	597.87	556.02	573.95	833.28	3.10597	3.70731	0.601344
MT1392	Rv1349	irtB	Iron-regulated transporter IrtB	54.22	53.28	34.12	450.36	361.3	406.32	399.84	391.67	585.34	3.19903	3.78291	0.58388
MT1390	Rv1348	irtA	Iron-regulated transporter IrtA	68.22	70.08	49.36	624.77	524.96	645.63	577.28	593.31	873.48	3.37071	3.93817	0.567461
MT1774	Rv1733c		Probable conserved transmembrane protein	34.37	27.55	21.33	972.22	629.19	627.66	690.25	627.33	617.81	4.50575	5.03623	0.530485
MT0467	Rv0451c	mmpS4	Probable conserved membrane protein MmpS4	462.04	499.16	323.07	1256.85	970.85	1395.07	1218.48	1133.18	1586.56	1.61815	2.13173	0.513585
MT2694				87.41	90.74	66.26	1114	866.89	985.56	911.97	950.4	1204.33	3.66293	4.1512	0.488274
MT3218	Rv3132c	dosS	Two component sensor histidine kinase DosS	86.29	86.96	67.28	945.27	731.31	1047.52	792.2	828.32	1192.73	3.55054	4.0325	0.481965
MT1924.1				310.18	351.33	301.05	2583.54	1423.88	3034.09	2204.87	1710.12	2205.14	2.68575	3.15232	0.466565
MT0602	Rv0574c		Conserved hypothetical protein	17.43	16.7	12.26	77.09	71.7	90.49	61.16	78.74	104.19	2.41561	2.87896	0.463348
MT2454	Rv2386c	mbtI	Isochorismate synthase MbtI	55.28	57.16	36.64	1143.35	955.41	1104.1	882.76	1048.75	1374.62	4.50559	4.96863	0.463038
MT1393	Rv1350	fabG2	Probable 3-oxoacyl-[acyl-carrier protein] reductase FabG2 (3-ketoacyl-acyl carrier protein reductase)	32.98	28.42	21.99	60.67	53.43	70.5	48.36	54.48	90.24	1.24138	1.68507	0.443689
MT2059	Rv2003c		Conserved hypothetical protein	85.92	76.9	58.46	623.18	422.35	522.36	485.19	465.9	600.78	2.87728	3.31729	0.44001
MT3219	Rv3133c	dosR	Two component transcriptional regulatory protein DosR (probably LuxR/UhpA-family)	82.1	94	67.56	1416.97	1025.65	1177.6	1035.91	1061.12	1420.18	3.92038	4.34652	0.426141
MT2698	Rv2623	TB31.7	Universal stress protein family protein TB31.7	21.3	21.24	20.93	1973.71	1519.94	1587.8	1210.74	1344.81	1500.94	6.07578	6.45616	0.380373
MT1126	Rv1094	desA2	Possible acyl-[acyl-carrier protein] desaturase DesA2 (acyl-[ACP] desaturase) (stearoyl-ACP desaturase)	913.22	922.96	710.23	3156.39	2237	3729.2	2694.07	2456.56	3573.09	1.89681	2.27331	0.376506
MT2702	Rv2627c		Conserved protein	9.09	8.35	5.52	651.88	538.42	764.42	426.28	476.89	696.21	6.23706	6.58328	0.346224
MT0596	Rv0570	nrdZ	Probable ribonucleoside-diphosphate reductase (large subunit) NrdZ (ribonucleotide reductase)	29.43	26.02	20.94	210.38	179.95	215.08	155.41	176.64	239.27	3.05901	3.39015	0.331146
MT1570	Rv1520		Probable sugar transferase	104.47	103.27	75.34	319.14	280.57	367.46	264.74	292.51	337.67	1.88433	2.17503	0.290699
MT1569	Rv1519		Conserved hypothetical protein	108.71	100.79	78.37	743.94	652.17	819.96	557.03	629.94	771.79	3.00073	3.26601	0.26528
MT2697	Rv2622		Possible methyltransferase (methylase)	40.72	35.25	29.56	1018.86	814.71	777.17	597.33	665.4	812.03	4.53118	4.78812	0.256933
MT0599	Rv0572c		Hypothetical protein	82.95	91.59	63.3	565.8	370.8	304.43	361.79	318.25	257.36	2.28288	2.50828	0.225396
MT0597	Rv0571c		Conserved protein	55.89	52.34	36.41	221.15	180.31	187.1	134.77	179.64	188.44	2.12494	2.31094	0.185996
MT2062	Rv2006	otsB1	Probable trehalose-6-phosphate phosphatase OtsB1 (trehalose-phosphatase) (TPP)	55.54	57.03	38.41	1099.78	908.06	1071.06	753.1	856.79	1026.49	4.45439	4.63715	0.182753
MT2063	Rv2007c	fdxA	Ferredoxin FdxA	67.15	60.15	42.88	21405.7	17340.3	18684.8	12322.2	13913.4	15595.6	8.25986	8.42806	0.1682
MT1214	Rv1177	fdxC	Probable ferredoxin FdxC	1201.97	1162.39	871.19	2123.96	1885.01	2798.55	1527.32	1850.33	2245.68	1.17922	1.30261	0.123391
MT1727	Rv1687c		Probable conserved ATP-binding protein ABC transporter	48.7	48.43	36.35	117.67	80.77	70.85	72.13	66.96	73.13	1.07476	1.19325	0.118487
MT0595	Rv0569		Conserved protein	76.59	76.62	48.38	264.33	191.46	266.53	155.9	180.78	250.49	1.93334	2.04402	0.110682
MT2703	Rv2628		Hypothetical protein	75.99	83.06	60.72	379.26	322.31	444.02	237.14	307.14	361.82	2.4403	2.53818	0.0978728
MT1726	Rv1686c		Probable conserved integral membrane protein ABC transporter	67.89	78.2	49.05	194.67	112.85	104.86	112.01	94.25	90.24	1.11575	1.15291	0.037164
MT2053	Rv1997	ctpF	Probable metal cation transporter P-type ATPase A CtpF	12.73	12.91	8.29	259.42	186.37	237.31	150.29	148.01	210.77	4.37185	4.40696	0.0351102
MT1568	Rv1518		Conserved hypothetical protein	16.97	15.8	9.59	50.09	38.14	56.89	30.03	28.32	42.27	1.82217	1.75409	-0.0680747
MT1389	Rv1347c	mbtK	Lysine N-acetyltransferase MbtK	74.75	77.17	57.42	842.36	665.82	782.04	505.24	508.86	602.65	3.5326	3.45752	-0.0750802
MT1356				211469	231302	124366	99295	52465.1	75595.6	58075.9	44413.3	72681.5	-1.06789	-1.14694	-0.0790525
MT0601	Rv0573c	pncB2	Nicotinic acid phosphoribosyltransferase PncB2	18.55	17.3	11.19	36.16	28.49	36.13	18.88	20.87	31.12	1.21555	1.09375	-0.121796
MT2452	Rv2384	mbtA	Bifunctional enzyme MbtA: salicyl-AMP ligase (SAL-AMP ligase) + salicyl-S-ArCP synthetase	30.41	28.94	21.75	226.71	151.51	205.41	127.32	112.48	147.37	2.9021	2.76439	-0.137711
MT2054	Rv1998c		Conserved protein	159.44	168.19	115.99	476.99	358.63	344.85	234.57	251.23	293.29	1.50871	1.33289	-0.175821
MT0598				241.82	230	106.72	1074.6	995.09	1124.35	531.67	647.11	607.22	2.46716	2.17042	-0.296743
MT0351	Rv0337c	aspC	Probable aspartate aminotransferase AspC (transaminase A) (ASPAT)	343.72	358.24	241.26	149.7	110.25	124.41	80.64	72.35	83.2	-1.09924	-1.44999	-0.350746
MT2064	Rv2008c		Conserved hypothetical protein	24.41	22.83	15.35	44.41	37.48	54.42	20.2	23.54	37.86	1.22557	0.873732	-0.351834
MT1925	Rv1876	bfrA	Probable bacterioferritin BfrA	774.26	816.55	491.65	273.53	217.16	292.21	121.53	125.13	205.83	-1.20019	-1.68408	-0.483892
MT3021.1	Rv2948c	fadD22	P-hydroxybenzoyl-AMP ligase FadD22	486.86	508.74	293.56	191.12	134.23	186.76	95.54	76.29	109.59	-1.11631	-1.6418	-0.525491
MT3178	Rv3094c		Conserved hypothetical protein	84.86	81.57	60.69	32.38	26.77	36.96	17.99	14.46	18.81	-1.04145	-1.61137	-0.569925
MT3017	Rv2945c	lppX	Probable conserved lipoprotein LppX	719.58	762.61	521.91	309.05	265.24	288.37	103.91	115.48	110.02	-1.02205	-2.0531	-1.03104
MT0352	Rv0338c		Probable iron-sulfur-binding reductase	687.55	754.39	469.92	193.77	142.25	146.05	57.15	55.57	68.27	-1.74209	-2.85603	-1.11394
MT2985	Rv2917		Conserved hypothetical alanine and arginine rich protein	115.64	121.37	87.24	53.05	35.97	26.66	13.33	11.77	11.65	-1.17731	-2.57899	-1.40167
MT3034	Rv2958c		Possible glycosyl transferase	408.36	499.71	335.53	190	141.17	149.28	39.23	37.67	47.68	-1.16101	-2.78694	-1.62593
