## Supplementary material for "Rv3839-Rv3840 links the endogenous heme biosynthesis pathway with *Mycobacterium tuberculosis* adaptation to nitric oxide and iron limitation stress": Table S2

### Sheet: Sheet 1
Table S2. Comparison of effect of NO on genes differentially expressed ≥1 log2-fold in low iron conditions in WT Mtb (4 hour exposure).
CDC1551 Gene Number	H37Rv Gene Number	Gene Name	Product	Control_1_counts	Control_2_counts	Control_3_counts	Low iron_1_counts	Low iron_2_counts	Low iron_3_counts	NO + low iron_1_counts	NO + low iron_2_counts	NO + low iron_3_counts	Low iron vs control log2-fold change	NO + low iron vs control log2-fold change	(NO + low iron vs control log2-fold change) - (Low iron vs control log2-fold change)
MT0086	Rv0079		Unknown protein	33.8	39.77	22.64	97.35	61.32	59.58	2858.66	3416.77	3769.8	1.06461	7.20376	6.13914
MT0909	Rv0886	fprB	Probable NADPH:adrenodoxin oxidoreductase FprB (adrenodoxin reductase) (AR) (ferredoxin-NADP(+) reductase)	49.08	44.13	31.01	64.99	99.22	106.38	399.27	441.65	509.48	1.04451	3.95568	2.91117
MT0908	Rv0885		Conserved hypothetical protein	246.61	210.9	142.11	390.75	507.24	510.41	1968.06	2055.26	1840.27	1.17899	3.81751	2.63852
MT0845	Rv0823c		Possible transcriptional regulatory protein	180.13	182.14	149.79	395.92	836.54	709.86	1968.5	1949.2	2590.47	1.73719	4.15473	2.41754
MT3173	Rv3088	tgs4	Putative triacylglycerol synthase (diacylglycerol acyltransferase) Tgs4	100.71	121.79	78.44	900.8	519.49	530	1657.25	1198.18	1528.02	1.95498	4.36948	2.4145
MT3172	Rv3087		Possible triacylglycerol synthase (diacylglycerol acyltransferase)	85.12	105.05	68.27	765.24	486.39	540.78	1620	1297.2	1623.95	2.51158	4.63945	2.12787
MT3169	Rv3084	lipR	Probable acetyl-hydrolase/esterase LipR	104.3	135.59	93.63	1217.97	798.68	887.89	2592.82	1805.23	2658.38	2.80097	4.8804	2.07943
MT3168	Rv3083		Probable monooxygenase (hydroxylase)	219.68	274.59	176.44	2563.31	1858.85	1942.46	5545.4	4491.99	5293.2	2.97734	5.01902	2.04168
MT3174	Rv3089	fadD13	Probable chain -fatty-acid-CoA ligase FadD13 (fatty-acyl-CoA synthetase)	89.72	106.82	75.55	804.97	562.39	557.15	1536.73	1359.28	1759.62	2.55521	4.59468	2.03947
MT3174.1				161.79	202.12	108.85	1201.14	1092.67	1085.09	2497.39	2948.86	3095.67	2.66086	4.68403	2.02316
MT3171	Rv3086	adhD	Probable zinc-type alcohol dehydrogenase AdhD (aldehyde reductase)	184.89	211.52	130.97	1581.37	1210.52	1253.59	3506.19	2842.27	3446.85	2.73334	4.73015	1.99681
MT3170	Rv3085		Probable short-chain type dehydrogenase/reductase	96.63	117.56	80.75	1046.23	781.81	873.18	2263.62	1794.11	2292.23	2.94562	4.92377	1.97815
MT0720	Rv0693	pqqE	Probable coenzyme PQQ synthesis protein E PqqE (coenzyme PQQ synthesis protein III)	42.9	49.11	32.07	357.38	469.82	432.15	1003.53	994.79	1232.53	3.26241	5.20959	1.94718
MT0721	Rv0694	lldD1	Possible L-lactate dehydrogenase (cytochrome) LldD1	59.21	61.45	46.26	271.52	404.11	381.38	688.33	806.57	1219.37	2.56545	4.48809	1.92265
MT0846	Rv0824c	desA1	Probable acyl-[acyl-carrier protein] desaturase DesA1 (acyl-[ACP] desaturase) (stearoyl-ACP desaturase) (protein Des)	802.67	846.44	611.86	2022.5	3524.93	2863.49	6657.82	6550.45	7296.85	1.79356	3.6955	1.90194
MT0719.2	Rv0692		Conserved hypothetical protein	46.25	44.87	31.71	506.08	659.15	641.43	1238.43	1546.71	1454.53	3.74279	5.60015	1.85736
MT3174.2				10.69	11.31	8.41	22.92	21.4	28.51	40.77	42.76	88.31	1.07637	2.90378	1.82741
MT2307	Rv2247	accD6	Acetyl/propionyl-CoA carboxylase (beta subunit) AccD6	1341.49	1469.7	1022.28	2789.75	3479.32	3119.56	6469.92	6740.38	8965.37	1.24704	3.0377	1.79066
MT3763	Rv3662c		Conserved hypothetical protein	94.22	103.09	72.81	186.52	276.04	257.78	518.83	455.97	709.89	1.34751	3.13351	1.786
MT0722	Rv0695		Conserved hypothetical protein	102.84	118.61	76.97	311.61	511.57	477.37	697.33	821.5	1465.96	2.02064	3.76931	1.74866
MT2306	Rv2246	kasB	3-oxoacyl-[acyl-carrier protein] synthase 2 KasB (beta-ketoacyl-ACP synthase) (KAS I)	1362.93	1494.32	913.7	3099.6	2689.17	2595.22	6092.55	5027.33	6175.56	1.09942	2.72927	1.62985
MT3427				117.33	122.61	83.95	225.14	264.26	237.85	443.67	472.21	575.06	1.12367	2.71812	1.59445
MT0719.1				57.65	70.96	39.91	531.6	776.19	650.69	907.81	1145.01	1821.85	3.38855	4.96695	1.5784
MT0723	Rv0696		Probable membrane sugar transferase	36.61	37.62	29.88	85.02	123.85	114.75	168.12	167.74	308.75	1.55341	3.079	1.52559
MT3718	Rv3616c	espA	ESX-1 secretion-associated protein A, EspA	270.26	288.27	184.46	748.21	553.88	509.14	1153.74	1093.48	1114.17	1.19253	2.71281	1.52029
MT3715	Rv3612c		Conserved hypothetical protein	77.94	82.76	46.9	127.77	192.05	148.41	235.01	253.98	423.25	1.10706	2.62	1.51294
MT1383	Rv1342c		Conserved membrane protein	144.13	128.63	88.79	506.67	479.92	525.62	771.39	829.49	999.06	1.96398	3.35971	1.39573
MT3762				34674.5	35550.5	25218.9	60140.5	78448.1	72380.1	105458	137641	130945	1.10304	2.48785	1.38481
MT3350	Rv3252c	alkB	Probable transmembrane alkane 1-monooxygenase AlkB (alkane 1-hydroxylase) (lauric acid omega-hydroxylase) (omega-hydroxylase) (fatty acid omega-hydroxylase) (alkane hydroxylase-rubredoxin)	286.48	293.51	206.97	750.19	1361.16	1221.72	1549.42	1622.31	2450.01	1.95971	3.32648	1.36677
MT3227	Rv3140	fadE23	Probable acyl-CoA dehydrogenase FadE23	874.18	928.8	625.71	1497.96	1867.72	1701.08	2769.61	2816.96	3088.4	1.02448	2.36398	1.3395
MT1627				285.83	309.02	171.92	619.59	554.87	524.42	767.05	953.53	971.51	1.08443	2.3383	1.25387
MT1628	Rv1592c		Conserved hypothetical protein	675.3	804.64	536.22	2019.54	1599.21	1463.33	2760.49	2732.89	2344.79	1.23879	2.49122	1.25244
MT3347	Rv3249c		Possible transcriptional regulatory protein (probably TetR-family)	617.87	676.74	509.89	1314.29	1756.17	1799.67	2604.31	2022.92	2794.94	1.36098	2.54391	1.18292
MT1384	Rv1343c	lprD	Probable conserved lipoprotein LprD	212.04	232.77	191.04	971.88	960.92	828.72	1385.22	1221.52	1386.12	1.97963	3.14898	1.16936
MT1509	Rv1462		Conserved hypothetical protein	488.68	505.02	321.79	2488.04	2311.21	2209.41	3020.47	3180.71	3985.9	2.30571	3.47267	1.16696
MT0719	Rv0691c		Probable transcriptional regulatory protein	57.71	53.13	49.06	92.75	160.64	127.08	142.88	168.67	243.81	1.12887	2.26047	1.1316
MT3370	Rv3270	ctpC	Probable metal cation-transporting P-type ATPase C CtpC	331.53	355.66	231.12	817.66	761.01	802.3	1120.71	1063.38	1271.21	1.31804	2.43889	1.12085
MT3947	Rv3839		Conserved hypothetical protein	44.98	46.61	35.18	5443.75	4754.46	4418.45	5207.42	5736.04	5188.29	6.40192	7.47148	1.06956
MT1512	Rv1465		Possible nitrogen fixation related protein	227.84	240.02	148.45	1210.78	1504.42	1379.9	1414.52	1892.23	2528.37	2.66837	3.73185	1.06348
MT1126	Rv1094	desA2	Possible acyl-[acyl-carrier protein] desaturase DesA2 (acyl-[ACP] desaturase) (stearoyl-ACP desaturase)	913.22	922.96	710.23	1448.08	2619.51	2340.75	2694.07	2456.56	3573.09	1.22397	2.27331	1.04935
MT3348	Rv3250c	rubB	Probable rubredoxin RubB	55.79	55.1	34.26	130.98	213.16	208.63	211.62	189.85	335.29	1.78715	2.81981	1.03266
MT1510	Rv1463		Probable conserved ATP-binding protein ABC transporter	551.84	565.7	369.23	2863.83	2292.45	2219.68	2999.45	3083.26	3276.87	2.16202	3.18313	1.02111
MT1513	Rv1466		Conserved protein	376.85	383.68	252.23	1945.93	2143.89	2032.07	2189.08	2680.34	3268.61	2.51914	3.5136	0.994453
MT1511	Rv1464	csd	Probable cysteine desulfurase Csd	325.1	352.05	231.39	1815.01	1793.57	1603.56	2091.13	1934	2679.42	2.41305	3.39512	0.982065
MT1507	Rv1460		Probable transcriptional regulatory protein	201.02	207.47	150.75	1227.85	1239.2	1105.31	1432.47	1330.51	1763.35	2.55762	3.52334	0.965722
MT1508	Rv1461		Conserved protein	719.47	698.7	439.78	3557.62	3472.37	3132.41	4037.23	4190.95	4521.97	2.34565	3.31055	0.964898
MT3510	Rv3402c		Conserved hypothetical protein	69.01	74.19	56.14	1694.7	1991.65	1738.87	2093.66	2122.73	2554.82	4.61869	5.58299	0.9643
MT2668				115.49	135.64	110.77	202.05	319.18	297.65	244.15	293.15	553.5	1.06934	2.01832	0.948987
MT2308	Rv2248		Conserved hypothetical protein	146.4	166.27	103.85	277.91	456.61	348.09	361.3	394.5	657.28	1.30542	2.2447	0.93928
MT0196				430.22	383.09	281.8	684.81	946.19	814.27	806.14	1024.45	1323.22	1.10278	2.0222	0.919416
MT3948	Rv3840		Possible transcriptional regulatory protein	53.27	49.89	38.05	1134.89	1178.83	1139.12	1275.92	1285.33	1302.83	4.40456	5.27219	0.86763
MT0116.1				492.37	550.82	387.19	832.34	1252.4	1201.93	1130.62	1224.46	1612.6	1.12975	1.97524	0.845491
MT3369	Rv3269		Conserved protein	361.95	404.07	318.94	995.06	1137.15	1015.32	1217.49	1158.68	1330.83	1.45525	2.2782	0.822952
MT0303	Rv0290	eccD3	ESX conserved component EccD3. ESX-3 type VII secretion system protein. Probable transmembrane protein.	909.89	980.19	538.28	2860.73	2358.96	2597.17	3071.9	2266.99	3545.91	1.60026	2.39712	0.796863
MT1514	Rv1467c	fadE15	Probable acyl-CoA dehydrogenase FadE15	105.57	112.92	78.85	226.93	243.82	204.93	248	239.08	296.14	1.12862	1.9155	0.786882
MT1848	Rv1799	lppT	Probable lipoprotein LppT	349.7	302.33	243.38	1042.51	964.67	1064.3	947.76	1178.75	1359.97	1.6764	2.46064	0.784241
MT1387	Rv1345	mbtM	Probable fatty acyl-AMP ligase MbtM	126.39	131.01	88.71	1137.16	979	1016.17	978.19	1102.4	1257.38	3.00886	3.78522	0.77636
MT3481	Rv3371		Possible triacylglycerol synthase (diacylglycerol acyltransferase)	54.1	54.16	44.27	86.96	128.01	111.98	91.61	99.61	198.3	1.02612	1.78948	0.763362
MT2709	Rv2633c		Hypothetical protein	261.16	305.75	210.84	681.39	589.15	469.74	745.62	641.37	517.31	1.07347	1.83301	0.759545
MT3510.1				105.32	100.95	103.07	471.83	748.2	671.7	524.94	564.33	979.14	2.4116	3.16751	0.755912
MT3949	Rv3841	bfrB	Bacterioferritin BfrB	412.43	476.53	269.13	104.64	127.95	113.79	121.57	117.56	172.34	-1.70316	-0.962348	0.740815
MT3349	Rv3251c	rubA	Probable rubredoxin RubA	451.78	503.75	219.99	1137.35	1751.41	1266.75	1368.03	1371.72	1655.38	1.70985	2.44469	0.734833
MT2447	Rv2379c	mbtF	Peptide synthetase MbtF (peptide synthase)	75.69	78.25	57.13	624.79	882.33	833.46	704.39	784.88	1097.04	3.38869	4.10424	0.715552
MT2449	Rv2381c	mbtD	Polyketide synthetase MbtD (polyketide synthase)	68.81	70.65	51.15	808.7	962.83	902.38	768.72	899.85	1290.54	3.72193	4.43637	0.714444
MT0302	Rv0289	espG3	ESX-3 secretion-associated protein EspG3	1825.52	1941.89	1058.51	5348.94	4171.77	4667.36	5492.88	4248.48	5134.25	1.46925	2.17197	0.702723
MT0304	Rv0291	mycP3	Probable membrane-anchored mycosin MycP3 (serine protease) (subtilisin-like protease) (subtilase-like) (mycosin-3)	777.97	897.66	577.71	2550.82	2478.08	2514.02	2840.59	1992.67	3327.66	1.67296	2.36185	0.688893
MT3511	Rv3403c		Hypothetical protein	100.37	100.94	81.88	541.55	743.81	632.7	619.6	619.68	805.91	2.66364	3.34628	0.682643
MT0305	Rv0292	eccE3	ESX conserved component EccE3. ESX-3 type VII secretion system protein. Probable transmembrane protein.	356.58	388.51	266.74	971.04	1121.39	1144.47	1068.64	972.96	1478.41	1.62418	2.29987	0.675694
MT0301	Rv0288	esxH	Low molecular weight protein antigen 7 EsxH (10 kDa antigen) (CFP-7) (protein TB10.4)	3044.39	3316.43	2295.58	10408.7	7649.63	7613.09	9709.7	6813.07	9499.81	1.45043	2.10663	0.656202
MT2448	Rv2380c	mbtE	Peptide synthetase MbtE (peptide synthase)	99.63	106.96	76.47	1059.45	1324.62	1228.7	1099.57	1118.11	1571.82	3.59722	4.23861	0.641387
MT3677	Rv3572		Unknown protein	60.82	66.92	55.72	141.68	161.17	137.52	143.65	121.62	177.39	1.1745	1.76012	0.585619
MT1385	Rv1344	mbtL	Acyl carrier protein (ACP) MbtL	103.36	109.48	71.41	1702.43	1405.61	1161.58	1098.03	1266.7	1215.89	3.58578	4.17031	0.584526
MT2451	Rv2383c	mbtB	Phenyloxazoline synthase MbtB (phenyloxazoline synthetase)	69.28	68.37	46.87	966.92	945.25	898.74	821.58	790.77	1030.43	3.7707	4.35253	0.581824
MT0296	Rv0283	eccB3	ESX conserved component EccB3. ESX-3 type VII secretion system protein. Possible membrane protein.	687.99	699.08	493.27	2231.34	2895.37	2807.04	2185.82	2474.47	3423.65	2.02508	2.60178	0.576691
MT1388	Rv1346	mbtN	Acyl-CoA dehydrogenase MbtN	125.56	118.88	86.49	1106.98	1029.81	958.66	884.59	942.98	1055.64	3.06158	3.63826	0.576684
MT0306	Rv0293c		Conserved protein	141.65	159.24	123.7	227.54	349.17	322.84	256.48	259.02	376.83	1.00033	1.5583	0.55797
MT0299	Rv0286	PPE4	PPE family protein PPE4	849.72	903.4	466.76	2822.36	2246.18	2161.3	2480.66	1778.36	2473.09	1.59641	2.14402	0.54761
MT3490	Rv3382c	lytB1	Probable LYTB-related protein LytB1	70.7	66.64	47.89	213.65	194.73	183.31	156.47	188.56	220.19	1.58313	2.11964	0.536511
MT1849	Rv1800	PPE28	PPE family protein PPE28	92.18	91.27	60.93	187.46	185.13	163.83	160.97	171.35	179.95	1.0838	1.60111	0.517316
MT2450	Rv2382c	mbtC	Polyketide synthetase MbtC (polyketide synthase)	81.11	72.85	54.5	1092.26	1193.17	1055.41	897.09	966.43	1169.98	3.85444	4.36924	0.514807
MT2446	Rv2378c	mbtG	Lysine-N-oxygenase MbtG (L-lysine 6-monooxygenase) (lysine N6-hydroxylase)	64.84	73.49	47.39	567.21	740.35	683.71	568.44	565.16	750.55	3.34818	3.8519	0.503725
MT0298	Rv0285	PE5	PE family protein PE5	585.48	683	395.66	2005.37	1835.74	1789.23	1774.94	1416.89	2054.21	1.67698	2.18045	0.503467
MT3582	Rv3478	PPE60	PE family protein PPE60	428.28	475.03	318.34	907.95	1040.52	1012.96	840.67	847.34	1007.36	1.23406	1.66473	0.430673
MT0297	Rv0284	eccC3	ESX conserved component EccC3. ESX-3 type VII secretion system protein. Possible membrane protein.	618.48	640.28	431.33	2016.59	2469.99	2237.06	1869.46	1824.5	2427.96	1.94435	2.37319	0.428843
MT0295	Rv0282	eccA3	ESX conserved component EccA3. ESX-3 type VII secretion system protein.	857.88	877.97	590.39	2659.85	3312.14	2891.17	2454.77	2388.01	3143.43	1.88123	2.29766	0.416428
MT3491	Rv3383c	idsB	Possible polyprenyl synthetase IdsB (polyprenyl transferase) (polyprenyl diphosphate synthase)	68.67	71.51	41.85	313.7	262.67	251.87	203.54	227.9	262.39	2.05225	2.45722	0.40497
MT1406	Rv1361c	PPE19	PPE family protein PPE19	421	446.29	311.08	827.33	962.87	935.01	763.19	762.57	912.51	1.16668	1.57039	0.403711
MT2445.1	Rv2377c	mbtH	Putative conserved protein MbtH	312.67	395.18	265.32	3514.2	3417.2	2854.94	3003.04	2420.88	2351.02	3.12898	3.51194	0.382963
MT0465	Rv0449c		Conserved hypothetical protein	43.65	49.09	35.03	103.24	144.63	137.26	93.74	96.73	145.84	1.52282	1.88648	0.363665
MT1569	Rv1519		Conserved hypothetical protein	108.71	100.79	78.37	596.77	945.83	820.45	557.03	629.94	771.79	2.90944	3.26601	0.356572
MT0466	Rv0450c	mmpL4	Probable conserved transmembrane transport protein MmpL4	408.74	431.77	293.82	1079.17	1378.76	1256.26	995.43	957.68	1240.12	1.66759	2.01149	0.343899
MT1570	Rv1520		Probable sugar transferase	104.47	103.27	75.34	283.74	401.08	368.29	264.74	292.51	337.67	1.83275	2.17503	0.342283
MT2453	Rv2385	mbtJ	Putative acetyl hydrolase MbtJ	47.09	45.06	31.66	542.74	1002.75	888.42	461.22	568.12	860.53	4.07315	4.39848	0.325329
MT1233	Rv1195	PE13	PE family protein PE13	2652.73	2865.85	2110	7249.93	10368.3	8942.03	6715.12	7567.59	7458.85	1.73368	2.03037	0.296696
MT0315	Rv0302		Probable transcriptional regulatory protein (probably TetR/AcrR-family)	90.41	97.89	58.04	111.74	268.85	202.65	106.41	140.47	206.41	1.09732	1.37318	0.275867
MT1924.1				310.18	351.33	301.05	2763.82	3619.4	2198.71	2204.87	1710.12	2205.14	2.89631	3.15232	0.256009
MT3327	Rv3230c		Hypothetical oxidoreductase	102.03	115.19	83.22	266.27	260.65	220.51	162.21	187.36	242.6	1.2357	1.47787	0.242168
MT1849.1				5.33	9.61	5.32	13.4	16.76	20.29	11.65	13.19	10.89	1.09363	1.31401	0.220378
MT1571				15.14	19.97	10.72	38.94	59.15	60.55	32.19	37.11	42.91	1.56892	1.7768	0.207877
MT2182.1	Rv2123	PPE37	PPE family protein PPE37	77.79	79.74	66.39	549.62	596.49	607.96	374.86	428.97	503.71	2.83464	3.03891	0.204272
MT2454	Rv2386c	mbtI	Isochorismate synthase MbtI	55.28	57.16	36.64	1221.76	1599	1519.16	882.76	1048.75	1374.62	4.77066	4.96863	0.197969
MT0467	Rv0451c	mmpS4	Probable conserved membrane protein MmpS4	462.04	499.16	323.07	1504.23	1989.79	1632.33	1218.48	1133.18	1586.56	1.94045	2.13173	0.191285
MT1234	Rv1196	PPE18	PPE family protein PPE18	1366.1	1479.89	1009.04	3790.51	4538.68	4287.15	2950.15	2834.15	3813.62	1.66274	1.83004	0.1673
MT1568	Rv1518		Conserved hypothetical protein	16.97	15.8	9.59	34.44	57.21	51.02	30.03	28.32	42.27	1.63758	1.75409	0.116511
MT2182	Rv2122c	hisE	Phosphoribosyl-AMP pyrophosphatase HisE	51.52	50.33	33.7	234.17	421.6	260.69	150.89	153.48	313.86	2.54857	2.63461	0.0860458
MT2884	Rv2817c		Conserved hypothetical protein	234.16	232.06	174.06	401.52	681.72	651.33	316.21	443.24	417.8	1.33901	1.39278	0.0537688
MT1894	Rv1846c	blaI	Transcriptional repressor BlaI	514.82	513.85	364.13	845.52	1184.75	1048.09	540.77	719.25	852.06	1.09708	1.10635	0.00927385
MT2412	Rv2347c	esxP	Putative ESAT-6 like protein EsxP (ESAT-6 like protein 7)	5160.97	6115.87	4005.94	11603	11371.2	9827.74	8593.19	6127.87	6870.69	1.04574	1.04479	-0.000953891
MT3326	Rv3229c	desA3	Possible linoleoyl-CoA desaturase (delta(6)-desaturase)	122.55	147.21	102.16	379.74	322.78	254.54	177.53	196.9	226.72	1.25233	1.20638	-0.0459579
MT1895	Rv1847		Conserved protein	289.38	255.48	170.91	583.28	1277.59	1026.03	337.01	520.88	958.84	1.83439	1.78363	-0.0507586
MT0351	Rv0337c	aspC	Probable aspartate aminotransferase AspC (transaminase A) (ASPAT)	343.72	358.24	241.26	114.06	132.31	118.62	80.64	72.35	83.2	-1.36005	-1.44999	-0.0899383
MT1066	Rv1037c	esxI	Putative ESAT-6 like protein EsxI (ESAT-6 like protein 1)	327.9	381.59	259.52	676.23	699.19	720.79	483.68	399.12	403.76	1.06074	0.951598	-0.109146
MT0037	Rv0032	bioF2	Possible 8-amino-7-oxononanoate synthase BioF2 (AONS) (8-amino-7-ketopelargonate synthase) (7-keto-8-amino-pelargonic acid synthetase) (7-KAP synthetase) (L-alanine--pimelyl CoA ligase)	125.12	134.74	89.12	305.66	249.55	230.03	153.71	161.75	161.2	1.09882	0.988575	-0.11024
MT0038	Rv0033	acpA	Probable acyl carrier protein AcpA (ACP)	105.6	131.63	61.23	300.53	190.56	179.94	135.92	119.71	134.77	1.05317	0.941861	-0.111305
MT1392	Rv1349	irtB	Iron-regulated transporter IrtB	54.22	53.28	34.12	664.4	793.24	842.39	399.84	391.67	585.34	3.91255	3.78291	-0.129636
MT1235	Rv1197	esxK	ESAT-6 like protein EsxK (ESAT-6 like protein 3)	6384.87	7425.67	4970.08	16129.8	15861.9	13853.5	10987.8	7514.11	8974.57	1.22329	1.0905	-0.132787
MT1390	Rv1348	irtA	Iron-regulated transporter IrtA	68.22	70.08	49.36	956.69	1264.07	1230.05	577.28	593.31	873.48	4.11957	3.93817	-0.181395
MT0352	Rv0338c		Probable iron-sulfur-binding reductase	687.55	754.39	469.92	92.36	101.93	97.89	57.15	55.57	68.27	-2.65268	-2.85603	-0.203346
MT1393	Rv1350	fabG2	Probable 3-oxoacyl-[acyl-carrier protein] reductase FabG2 (3-ketoacyl-acyl carrier protein reductase)	32.98	28.42	21.99	86.39	140.92	109.23	48.36	54.48	90.24	1.89567	1.68507	-0.2106
MT1236	Rv1198	esxL	Putative ESAT-6 like protein EsxL (ESAT-6 like protein 4)	3323.41	3601.26	1925.93	7560.06	7547.27	7467.55	4227.58	3920.59	4479.85	1.3036	1.06685	-0.236749
MT2165				55.53	55.7	41.89	82.02	125.72	119.3	45.89	63.12	74.91	1.01023	0.76358	-0.246647
MT2181	Rv2121c	hisG	ATP phosphoribosyltransferase HisG	98.05	99.61	58.78	244.52	313.62	283.77	122.35	152.44	198.44	1.66351	1.39746	-0.266051
MT1925	Rv1876	bfrA	Probable bacterioferritin BfrA	774.26	816.55	491.65	196.48	314.43	278.91	121.53	125.13	205.83	-1.39584	-1.68408	-0.288248
MT1389	Rv1347c	mbtK	Lysine N-acetyltransferase MbtK	74.75	77.17	57.42	857.14	1174.75	1012.96	505.24	508.86	602.65	3.76632	3.45752	-0.308804
MT2168				230.57	235.24	176.18	650.69	668	518.89	253.85	321.82	392.06	1.41489	1.09256	-0.322326
MT2452	Rv2384	mbtA	Bifunctional enzyme MbtA: salicyl-AMP ligase (SAL-AMP ligase) + salicyl-S-ArCP synthetase	30.41	28.94	21.75	241.7	283.26	240.17	127.32	112.48	147.37	3.12307	2.76439	-0.358681
MT3192	Rv3109	moaA1	Probable molybdenum cofactor biosynthesis protein A MoaA1	5.76	6.01	4.07	10.07	12.69	12.5	5.49	5.59	6.73	1.04783	0.678183	-0.369651
MT2166	Rv2107	PE22	PE family protein PE22	394.96	318.71	237.16	2152.93	1570.15	1602.76	655.61	887.59	893.03	2.27197	1.873	-0.39897
MT2165.1				1256.28	1060.95	851.98	6524	5584.84	5443.77	2240.15	2929.44	2962.26	2.30568	1.86903	-0.436648
MT3197	Rv3115		Probable transposase	321.07	338.46	206.61	800.4	826.39	740.72	390.9	312.55	432.44	1.3982	0.926877	-0.471327
MT2167	Rv2108	PPE36	PPE family protein PPE36	282.42	244.32	170.9	1301.6	913.18	822.87	414.41	430.52	469.99	1.92047	1.44693	-0.473547
MT1076	Rv1047		Probable transposase	300.18	326	192.56	780.11	781.57	716.61	369.66	297.28	416.89	1.42126	0.940571	-0.480689
MT3107	Rv3023c		Probable transposase	211.11	235.62	134.7	547.71	574.75	513.16	265.61	218.94	280.85	1.43841	0.940666	-0.497744
MT2587	Rv2512c		Transposase for insertion sequence element IS1081	193.33	214.37	137.27	503.11	509.95	475.02	248.59	191.87	257.19	1.39313	0.890288	-0.502841
MT1237	Rv1199c		Probable transposase	281.83	300.98	196.08	692.95	727.61	682.17	345.21	271.22	344.44	1.3827	0.841026	-0.541678
MT2740	Rv2666		Probable transposase for insertion sequence element IS1081 (fragment)	110.16	118.89	86.44	260.99	285.37	288.9	127.67	104.82	151.83	1.34476	0.796504	-0.548254
MT1522	Rv1475c	acn	Probable iron-regulated aconitate hydratase Acn (citrate hydro-lyase) (aconitase)	601.8	674.09	451.56	231.62	306.09	289.14	109.4	109.41	168.59	-1.08161	-1.64797	-0.566359
MT0011	Rv0009	ppiA	Probable iron-regulated peptidyl-prolyl cis-trans isomerase A PpiA (PPIase A) (rotamase A)	4654.77	5015.84	3809.69	1603.6	2180.3	1901.29	701.66	714.89	957.13	-1.27046	-1.99579	-0.725332
MT3189	Rv3106	fprA	NADPH:adrenodoxin oxidoreductase FprA (NADPH-ferredoxin reductase)	150.79	155.51	98.68	50.66	69.95	63.57	20.17	25.05	31.39	-1.14388	-1.875	-0.731121
MT3233	Rv3145	nuoA	Probable NADH dehydrogenase I (chain A) NuoA (NADH-ubiquinone oxidoreductase chain A)	885.49	920.2	613.35	280.85	416.39	377.88	101.34	124.52	160.83	-1.18828	-2.12525	-0.936975
MT2933	Rv2864c		Possible penicillin-binding lipoprotein	108.26	122.82	79.97	38.67	53.49	56.87	15.58	17.49	19.42	-1.06874	-2.03186	-0.963123
MT2985	Rv2917		Conserved hypothetical alanine and arginine rich protein	115.64	121.37	87.24	49.75	49.86	43.24	13.33	11.77	11.65	-1.14443	-2.57899	-1.43456
